# Comparison of long read methods for sequencing and assembly of a plant genome

**DOI:** 10.1101/2020.03.16.992933

**Authors:** Valentine Murigneux, Subash Kumar Rai, Agnelo Furtado, Timothy J.C. Bruxner, Wei Tian, Qianyu Ye, Hanmin Wei, Bicheng Yang, Ivon Harliwong, Ellis Anderson, Qing Mao, Radoje Drmanac, Ou Wang, Brock A. Peters, Mengyang Xu, Pei Wu, Bruce Topp, Lachlan J.M. Coin, Robert J. Henry

## Abstract

Sequencing technologies have advanced to the point where it is possible to generate high accuracy, haplotype resolved, chromosome scale assemblies. Several long read sequencing technologies are available on the market and a growing number of algorithms have been developed over the last years to assemble the reads generated by those technologies. When starting a new genome project, it is therefore challenging to select the most cost-effective sequencing technology as well as the most appropriate software for assembly and polishing. For this reason, it is important to benchmark different approaches applied to the same sample. Here, we report a comparison of three long read sequencing technologies applied to the de novo assembly of a plant genome, *Macadamia jansenii*. We have generated sequencing data using Pacific Biosciences (Sequel I), Oxford Nanopore Technologies (PromethION) and BGI (single-tube Long Fragment Read) technologies for the same sample. Several assemblers were benchmarked in the assembly of PacBio and Nanopore reads. Results obtained from combining long read technologies or short read and long read technologies are also presented. The assemblies were compared for contiguity, accuracy and completeness as well as sequencing costs and DNA material requirements. Overall, the three long read technologies produced highly contiguous and complete genome assemblies of *Macadamia jansenii*. At the time of sequencing, the cost associated with each method was significantly different but continuous improvements in technologies have resulted in greater accuracy, increased throughput and reduced costs. We propose updating this comparison regularly with reports on significant iterations of the sequencing technologies.
