## Supplemental Datatse for "Comparison of long read methods for sequencing and assembly of a plant genome"

### Sheet: SupTable1
Sup Table 1: ONT genome assembly statistics using Redbean, Flye, Canu, Raven and Masurca
ONT	Redbean v2.5			Flye v2.5			Canu v1.8			Raven v0.0.0			Masurca v3.3.3
Subset of ONT reads used	Pass	Filtered	All	Pass	Filtered	All	Pass	Filtered	All	Pass	Filtered	All	All + Illumina
Number of reads	1592919	1187358	3129385	1592919	1187358	3129385	1592919	1187358	3129385	1592919	1187358	3129385	3129385
Read length N50	30795	31910	27842	30795	31910	27842	30795	31910	27842	30795	31910	27842	27842
Read length N90	5312	8236	4190	5312	8236	4190	5312	8236	4190	5312	8236	4190	4190
Median read quality	10	9.4	7.2	10	9.4	7.2	10	9.4	7.2	10	9.4	7.2	7.2
Number of bases	16763126396	22388710398	24915207810	16763126396	22388710398	24915207810	16763126396	22388710398	24915207810	16763126396	22388710398	24915207810	24915207810
Estimated coverage	21	28	32	21	28	32	21	28	32	21	28	32	32
Number of contigs (>=10000 bp)	5004	4913	4592	2088	2165	2243	2787	2774	2042	2054	1842	1816	2270
Total length (>= 10000 bp)	753067691	737260108	728522955	807226691	807600104	808021219	778213238	771366182	830608272	714074237	728176386	725891045	793378950
Number of contigs (>=5000 bp)	6100	6353	6020	2481	2576	2607	2892	2838	2103	2055	1842	1816	2495
Total length (> 5000 bp)	761044196	747609034	738690430	810042159	810536585	810604493	778991025	771842774	831017312	714084096	728176386	725891045	796993678
Number of contigs (>=1000 bp)	6490	6828	6637	2793	2835	3113	3039	2943	2198	2055	1842	1816	3094
Total length (> 1000 bp)	762483917	749604963	741040096	810984944	811330035	812196931	779363416	772104099	831238930	714084096	728176386	725891045	796681176
Number of contigs (>=0 bp)	6503	6828	6672	2855	2863	3212	3039	2943	2198	2055	1842	1816	3291
Total length	762491848	749604963	741061486	811026412	811349626	812265872	779363416	772104099	831238930	714084096	728176386	725891045	796816143
N50	639885	689835	747467	1512353	1525033	1488768	705745	716093	1433811	471965	507009	523651	1181310
NG50	646581	669299	717090	1739849	1705441	1774658	762877	793866	1671589	446799	499135	509181	1347814
L50	267	244	218	96	101	105	238	234	154	421	376	377	153
Largest contig	6964948	13221934	9859293	14236230	14791728	14228412	15898295	9700028	11006454	4386268	8736422	6983339	12706987
Misassemblies	357	272	266	1038	983	1109	675	521	718	1460	1528	1528	25729
Genome fraction (%)	25.9	25.3	25.243	32.619	32.55	32.852	29.923	29.118	30.616	30.431	30.954	31.283	56.073
Duplication Ratio	1.008	1.003	1.003	1.071	1.069	1.074	1.114	1.114	1.134	1.033	1.045	1.047	1.144
BUSCO complete (%) before polishing	55.2	54	52.8	78.1	77.8	79.2	67.8	66	70.1	74.9	74.8	76.8	94.8
Run Time (h)	12	10	12	18	21	26	96	120	120	11	12	14	85
Threads	6	12	12	12	16	12	ND	ND	ND	ND	ND	ND	12
Peak Memory (Gb)	64	107	107	348	938	545	ND	ND	ND	ND	ND	ND	265
Average Memory (Gb)	56	76	78	200	241	259	ND	ND	ND	ND	ND	ND	131
System	HPC	HPC	HPC	Large Memory	Large Memory	Large Memory	Large Memory	Large Memory	Large Memory	GPU	GPU	GPU	HPC
The table reports the assembly statistics computed by QUAST for the different assembly methods and the different ONT read subsets. The percentage of complete BUSCO before short read polishing and the computational resources required are also indicated (ND indicates Not Determined).

### Sheet: SupTable2
Sup Table 2: BUSCO genome completeness assessment of ONT long-read assemblies and hybrid assembly
Assembly and polishing method	Assembler	Complete (%)	Complete and single-copy (%)	Duplicated (%)	Fragmented (%)	Missing (%)
Assembly	Flye	79.2	73.6	5.6	7.3	13.5
	Canu	68.6	63.9	4.7	8.3	23.1
Assembly + Racon	Flye	82.6	76.8	5.8	6.4	11
	Canu	81.4	74	7.4	6.7	11.9
Assembly + Racon + Medaka	Flye	88.4	79.4	9	5	6.6
	Canu	88.3	78.2	10.1	4.2	7.5
Assembly + Racon + Medaka + Pilon	Flye	95.2	82	13.2	1.9	2.9
	Canu	94.7	78.8	15.9	1.8	3.5
Assembly + Racon + Medaka + Pilon (x2)	Flye	95.2	82.1	13.1	1.9	2.9
	Canu	94.8	78.6	16.2	1.8	3.4
Assembly + Racon + Medaka + NextPolish	Flye	95.3	81.6	13.7	1.9	2.8
	Canu	95	77.6	17.4	1.8	3.2
Assembly + Racon + Medaka + NextPolish (x2)	Flye	95.5	81.8	13.7	1.7	2.8
	Canu	94.9	77.2	17.7	1.9	3.2
Hybrid assembly	MaSuRCA	94.8	79.3	15.5	2.1	3.1
The table reports the percentage of complete, complete and single-copy, complete and duplicated, fragmented and missing BUSCO for different genome assembly methods and polishing steps. BUSCO was performed using the eudicotyledons_odb10 database (2121 genes).

### Sheet: SupTable3
Sup Table 3: PacBio genome assembly statistics (QUAST) and completeness assessment (BUSCO) before and after Purge Haplotigs
		Primary contigs		Haplotigs
		FALCON-Unzip	Purge Haplotigs	FALCON-Unzip	Purge Haplotigs
QUAST	Number of Contigs	1333	762	2488	569
	Total length (Mb)	871	758	495	112
	Contig N50 (Mb)	1.38	1.59	0.33	0.24
BUSCO	Complete	2026 (95.5%)	2015 (95.0%)	1527 (72.0%)	401 (18.9%)
	Single copy	1481 (69.8%)	1666 (78.5%)	1353 (63.8%)	378 (17.8%)
	Duplicated	545 (25.7%)	349 (16.5%)	174 (8.2%)	23 (1.1%)
	Fragmented	31 (1.5%)	38 (1.8%)	79 (3.7%)	36 (1.7%)
	Missing	64 (3.0%)	68 (3.2%)	515 (24.3%)	1684 (79.4%)
The table compares the QUAST assembly statistics and BUSCO results for the primary contigs and the haplotigs before and after applying the Purge Haplotigs pipeline to the PacBio FALCON-Unzip assembly. BUSCO was performed using the eudicotyledons_odb10 database (2121 genes).

### Sheet: SupTable4
Sup Table4: PacBio genome assembly statistics using Redbean, Flye, Falcon, Canu and Masurca
PacBio	Redbean	Flye	Falcon	Canu	Redbean	Flye	Flye	Flye	Redbean	Flye	Falcon	Canu	Masurca
Subset of reads used	All				Filtered		subreads.39x	subreads.43x	subreads.32x				All + Illumina
Number of reads	3170206				2686835		1518935	1651271	1212481				3170206
Read length N50	35866				35874		35914	35825	35851				35866
Read length N90	11637				11727		11437	11821	11645				11637
Number of bases	65228232554				58705410850		31100165340	34128067214	24960008629				65228232554
Estimated coverage	84				67		39	43	32				84
Number of contigs (>=10000 bp)	8347	1961	1333	3049	8287	1935	2039	2070	5034	2075	2230	3406	2456
Total length (>= 10000 bp)	938051156	761045709	870817791	1203770950	924617486	760252498	755938500	758486243	760339206	757892950	827308479	1051588672	803861696
Number of contigs (>=5000 bp)	10128	2434	1333	3061	10063	2359	2494	2538	6369	2490	2230	3447	2688
Total length (> 5000 bp)	950856654	764345105	870817791	1203846982	937427306	763226068	759099457	761754038	769973821	760788577	827308479	1051882843	805491764
Number of contigs (>=1000 bp)	10673	3320	1333	3128	10484	3196	3544	3487	6560	3381	2230	3507	3302
Total length (> 1000 bp)	953014207	766778190	870817791	1204049054	939142991	765601815	762213714	764604733	770768851	763481399	827308479	1052040145	807272431
Number of contigs (>=0 bp)	10690	3569	1333	3128	10485	3436	3799	3747	6560	3598	2230	3507	3477
Total length	953028381	766945205	870817791	1204049054	939143497	765767977	762381407	764779850	770768851	763627823	827308479	1052040145	807388538
N50	649334	1473453	1383011	2072497	701490	1459757	1280770	1411811	953319	1258564	684014	1649063	1216175
NG50	1113091	1533820	1614352	5129593	1226925	1559664	1315160	1463975	986623	1277943	759796	2897360	1379981
L50	259	139	173	107	230	132	148	146	196	157	353	132	143
Largest contig	15700357	14238038	10537631	41701159	18349853	14243439	12909022	14218385	8285748	8636246	7700664	23221823	13197054
Misassemblies	21196	22681	26902	38783	20607	23013	21900	22672	7839	21420	22474	30005	26579
Genome fraction (%)	50.215	53.528	56.132	59.176	50	53.6	53.3	53.553	43	53.052	53.65	56.7	56.2
Duplication Ratio	1.22	1.12	1.25	1.64	1.21	1.115	1.113	1.116	1.045	1.107	1.204	1.429	1.155
BUSCO complete (%)	88.9	94.5	95.5	95.6	89	94.3	94.7	94.3	84.9	94.7	92.9	94.7	94.9
BUSCO Single copy (%)	78.1	81.4	69.8	42.5	78.3	81.2	81.9	80.5	77.3	82.2	72.9	61.4	79.2
BUSCO Duplicated (%)	10.8	13.1	25.7	53.1	10.7	13.1	12.8	13.8	7.6	12.5	20	33.3	15.7
BUSCO Fragmented (%)	3.3	2.1	1.5	1.2	2.9	2.3	2.1	2.5	3.3	1.8	2.5	1.7	2.1
BUSCO Missing (%)	7.8	3.4	3	3.2	8.1	3.4	3.2	3.2	11.8	3.5	4.6	3.6	3
Run Time (h)	20	45		74	20	40	64	53	12.5	21	ND	65	160
Threads	12	16	ND	ND	12	16	4	4	8	12	ND	12	12
Peak Memory (Gb)	167	938	ND	ND	166	939	399	385	106	400	ND	ND	794
Average Memory (Gb)	141	759	ND	ND	140	675	139	128	82	112	ND	ND	148
System	HPC	Large Memory	Large Memory	Large Memory	HPC	Large Memory	Large Memory	Large Memory	HPC	Large Memory	Large Memory	Large Memory	Large Memory
The table reports the assembly statistics computed by QUAST for the different assembly methods and the different PacBio read subsets. The percentage of complete BUSCO before short read polishing and the computational resources required are also indicated (ND indicates Not Determined).

### Sheet: SupTable5
Sup Table 5: BUSCO genome completeness assessment of PacBio long-read assemblies and hybrid assembly
Assembly and polishing method	Assembler	Complete (%)	Complete and single-copy (%)	Duplicated (%)	Fragmented (%)	Missing (%)
Assembly	Falcon	91.3	73.4	17.9	3.3	5.4
Assembly + Falcon-Unzip polishing	Falcon	95.5	69.8	25.7	1.5	3
Assembly + Pilon	Falcon	95.4	69.3	26.1	1.7	2.9
Assembly + Racon + Medaka + Pilon (x2)	Falcon	95.5	69.4	26.1	1.7	2.8
Assembly + Racon + Medaka + NextPolish	Falcon	95.4	69	26.4	1.8	2.8
Assembly + Racon + Medaka + NextPolish (x2)	Falcon	95.3	69	26.3	1.8	2.9
Hybrid assembly	MaSuRCA	94.9	79.2	15.7	2.1	3
The table reports the percentage of complete, complete and single-copy, complete and duplicated, fragmented and missing BUSCO for different genome assembly methods and polishing steps. BUSCO was performed using the eudicotyledons_odb10 database (2121 genes).
